# Long-term isolation and introgression shape the genomic distinctiveness of Rice’s Whale

**DOI:** 10.64898/2026.06.15.732430

**Authors:** Diana Aguilar-Gómez, Jacqueline A. Robinson, Christopher C. Kyriazis, Mallory Kenfield, Sergio Nigenda-Morales, Nicole L. Vollmer, Lynsey Wilcox Talbot, Bernard Y. Kim, Ryan D. Hernandez, Patricia E. Rosel, Phillip A. Morin, Kirk E. Lohmueller

## Abstract

Species’ complex demographic history, including population size changes, isolation and gene flow, shapes patterns of genetic variation and deleterious load. In small and declining populations, understanding these processes is critical for predicting inbreeding depression and extinction risk. The Rice’s whale (*Balaenoptera ricei*) is a newly described baleen whale species resident to the heavily industrialized Gulf of Mexico, with a current abundance estimate of 51 (95 % CI: 20–130) individuals, making it one of the most endangered baleen whales globally. Using whole-genome sequences from 25 individuals, we reconstructed the evolutionary and demographic history of Rice’s whale and assessed its genomic health. Our analyses reinforce its distinctiveness from Bryde’s whales, and suggest that Rice’s whale has persisted as a small and isolated population in the Gulf of Mexico for tens of thousands of years. Despite its long-term small effective population size, genomes show modest impacts of inbreeding, including few long runs of homozygosity. We detected a distinct pulse of introgression ∼350 years ago from a Bryde’s whale–like lineage that resulted in windows of elevated heterozygosity in Rice’s whale, though it did not alter the burden of deleterious variation. Forward simulations indicate that a recent population collapse to ∼100 breeding individuals places the species at high risk of future inbreeding and genomic erosion unless population growth occurs. These findings highlight that while gene flow can increase genetic diversity, demographic recovery is essential to mitigate long-term genomic risks, underscoring the importance of management actions that promote sustained population growth.
