## Supplemental Table 1 for "Long-term isolation and introgression shape the genomic distinctiveness of Rice’s Whale"

### Sheet: Samples
Sample	Field ID	Location	Collection Year	Sex	Species	Common Name	Coverage Rice's whale genome	SRA Accession Number	Source	BioProject Accession	Latitude	Longitude	Tissue source
Bric001	GU000420-01	Gulf of Mexico	2000-04-20	female	Balaenoptera ricei	Rice's whale	24.12	SRR32988811	this study	PRJNA1246661	29.4757	-86.5045	biopsy
Bric002	GU20040520-06-01	Gulf of Mexico	2004-05-20	female	Balaenoptera ricei	Rice's whale	28.94	SRR32988810	this study	PRJNA1246661	29.2912	-86.2182	biopsy
Bric003	GU20040505-01-01	Gulf of Mexico	2004-05-05	male	Balaenoptera ricei	Rice's whale	29.69	SRR32988799	this study	PRJNA1246661	29.1797	-85.9742	biopsy
Bric004	#0521	Gulf of Mexico	2005-03-28	female	Balaenoptera ricei	Rice's whale	28.43	SRR32988789	this study	PRJNA1246661	28.99	-89.38	stranding
Bric005	WAM587	Northwest Atlantic Ocean	2003-03-13	male	Balaenoptera ricei	Rice's whale	32.61	SRR32988788	this study	PRJNA1246661	33.9128	-78.2186	stranding
Bric006	FLGM110206-32	Gulf of Mexico	2006	female	Balaenoptera ricei	Rice's whale	38.77	SRR10331559	DNAZoo		30.3721	-86.3489	stranding
Bric007	R3070630-01	Gulf of Mexico	2007-06-30	male	Balaenoptera ricei	Rice's whale	28.38	SRR32988787	this study	PRJNA1246661	29.5893	-86.6754	biopsy
Bric008	R3070630-02	Gulf of Mexico	2007-06-30	female	Balaenoptera ricei	Rice's whale	32.16	SRR32988786	this study	PRJNA1246661	29.6187	-86.6987	biopsy
Bric011	R3070701-01	Gulf of Mexico	2007-07-01	male	Balaenoptera ricei	Rice's whale	28.81	SRR32988785	this study	PRJNA1246661	28.8431	-85.814	biopsy
Bric015	SC-92-1	Northwest Atlantic Ocean	1992-01-29	female	Balaenoptera ricei	Rice's whale	21.42	SRR32988784	this study	PRJNA1246661	32.5033	-80.45	stranding
Bric016	MMPL0906	Gulf of Mexico	2009-10-04	female	Balaenoptera ricei	Rice's whale	30.89	SRR32988783	this study	PRJNA1246661	27.9101	-82.4284	stranding
Bric021	R3101018-01	Gulf of Mexico	2010-10-18	female	Balaenoptera ricei	Rice's whale	29.54	SRR32988809	this study	PRJNA1246661	28.5088	-85.573	biopsy
Bric022	R3110731-01	Gulf of Mexico	2011-07-31	male	Balaenoptera ricei	Rice's whale	32.94	SRR32988808	this study	PRJNA1246661	28.3569	-85.3674	biopsy
Bric023	R3110731-02	Gulf of Mexico	2011-07-31	male	Balaenoptera ricei	Rice's whale	26.56	SRR32988807	this study	PRJNA1246661	28.3587	-85.3592	biopsy
Bric024	R3110801-01	Gulf of Mexico	2011-08-01	male	Balaenoptera ricei	Rice's whale	25.6	SRR32988806	this study	PRJNA1246661	29.8396	-87.0299	biopsy
Bric034	R3190621-02	Gulf of Mexico	2019-06-21	female	Balaenoptera ricei	Rice's whale	40.88	SRR32988805	this study	PRJNA1246661	28.6099	-86.0096	biopsy
Bric035	R3190622-01	Gulf of Mexico	2019-06-22	female	Balaenoptera ricei	Rice's whale	30.04	SRR32988804	this study	PRJNA1246661	29.4015	-86.4026	biopsy
Bric037	R3190726-02	Gulf of Mexico	2019-07-26	female	Balaenoptera ricei	Rice's whale	37.85	SRR32988803	this study	PRJNA1246661	28.2772	-85.362	biopsy
Bric039	R3190730-03	Gulf of Mexico	2019-07-30	male	Balaenoptera ricei	Rice's whale	31.53	SRR32988802	this study	PRJNA1246661	29.2569	-86.1614	biopsy
Bric040	R3190731-02	Gulf of Mexico	2019-07-31	female	Balaenoptera ricei	Rice's whale	21.45	SRR32988801	this study	PRJNA1246661	29.2506	-86.1104	biopsy
Bric042	R3190731-04	Gulf of Mexico	2019-07-31	male	Balaenoptera ricei	Rice's whale	38.96	SRR32988800	this study	PRJNA1246661	29.2581	-86.176	biopsy
Bric031	R3170819-01	Gulf of Mexico	2017-08-19	female	Balaenoptera ricei	Rice's whale	25.31	SRR32988798	this study	PRJNA1246661	27.1478	-96.3057	biopsy
Bric033	FMMSN1908	Gulf of Mexico	2019-01-29	male	Balaenoptera ricei	Rice's whale	24.38	SRR32988797	this study	PRJNA1246661	25.0344	-81.0185	stranding
Bric043	GU240807-01	Gulf of Mexico	2024-08-07	male	Balaenoptera ricei	Rice's whale	29.71	SRR32988796	this study	PRJNA1246661	27.6546	-93.4806	biopsy
Bric044	GU240808-01	Gulf of Mexico	2024-08-08	female	Balaenoptera ricei	Rice's whale	30.72	SRR32988795	this study	PRJNA1246661	27.7989	-93.8776	biopsy
Bede5313	ZZZ0035	South Pacific Ocean, Australia: New South Whales	-	male	Balaenoptera e.edeni	Eden's whale	29.75	SRR32988794	this study	PRJNA1246661	-34.8497	151.751	stranding
Bede17381	BE00-30/08	North Pacific Ocean, Macau: Maiau Taipa Beach	2000-08-30	male	Balaenoptera e.edeni	Eden's whale	20.87	SRR32988791	this study	PRJNA1246661	22.1763	113.587	"captive"
Bbry9880	GIR980420.02	Indean Ocean, Maldives	1998-04-20	-	Balaenoptera e. brydei	Bryde's whale	33.39	SRR32988793	this study	PRJNA1246661	3.25235	73.5833	biopsy
Bbry15034	BEDE000125.01	Caribbean Sea, Netherlands Antilles, Bonaire	2000-01-25	female	Balaenoptera e. brydei	Bryde's whale	25.24	SRR32988792	this study	PRJNA1246661	12.2	-68.25	stranding
Bbry26365	LDA011004.01	Caribbean Sea, Curacao, Hambrak	2001-10-04	-	Balaenoptera e. brydei	Bryde's whale	26.77	SRR32988790	this study	PRJNA1246661	12.0333	-68.8	stranding
BbryNP		Eastern North Pacific Ocean, California	2014	female	Balaenoptera e. brydei	Bryde's whale	17.13	SRR27003634	DNAZoo	PRJNA512907	32.71	-117.19	stranding
Bborealis		Western North Atlantic Ocean	-	-	Balaenoptera borealis	Sei whale	42.92	SRR26062094	DNAZoo	PRJNA512907
BmusNP		Eastern North Pacific Ocean, Santa Barbara	2016	male	Balaenoptera musculus	Blue whale	18.97	SRR25748633	Vertebrates Genome Project	PRJNA1008646	34.337	-119.716
BphyF8919		North Atlantic Ocean	1989	male	Balaenoptera physalus	Fin whale	7.66	SRR18671251	Wolf et al 2022	PRJNA740292	63.4	-26.2
BphyF8918		North Atlantic Ocean	1989	female	Balaenoptera physalus	Fin whale	7.01	SRR18671250	Wolf et al 2022	PRJNA740292	63.4	-26.2
BphyAK19		Eastern North Pacific Ocean, Alaska	2002	female	Balaenoptera physalus	Fin whale	13.34	SRR23615158	Nigenda-Morales et al 2023	PRJNA938516	57.4775	-162.078
BphyGoC2		Gulf of California, Bahía de la Paz	2005	-	Balaenoptera physalus	Fin whale	17.91	SRR23615133	Nigenda-Morales et al 2023	PRJNA938516	24.1252	-110.381

### Sheet: mtDNA samples
Latin name	English name	Sampling location	Source
Balaenoptera borealis	Sei whale	Antarctic	AP006470 , Sasaki et al., 2005
Balaenoptera e. brydei	Bryde's whale	Northwest Pacific	AP006469 , Sasaki et al., 2005
Balaenoptera e. brydei	Bryde's whale	Indian Ocean, Maldives	Sample ID: 9880 (this study)
Balaenoptera e. brydei	Bryde's whale	Caribbean Sea, Netherlands Antilles	Sample ID: 15034 (this study)
Balaenoptera e. brydei	Bryde's whale	Caribbean Sea, Curacao	Sample ID: 26365 (this study)
Balaenoptera e. edeni	Eden's whale	Indian Ocean, Australia	Sample ID: 5313 (this study)
Balaenoptera e. edeni	Eden's whale	Northwest Pacific, Macau	Sample ID: 17381 (this study)
Balaenoptera ricei	Rice's whale	Gulf of Mexico	Sample ID: Bric001, Haplotype: mtgen1 (this study)
Balaenoptera ricei	Rice's whale	Gulf of Mexico	Sample ID: Bric002, Haplotype: mtgen2 (this study)
Balaenoptera ricei	Rice's whale	North Atlantic, North Carolina	Sample ID: Bric005, Haplotype: mtgen3 (this study)
Balaenoptera ricei	Rice's whale	North Atlantic, South Carolina	Sample ID: Bric015, Haplotype: mtgen4 (this study)
Balaenoptera acutorostrata	North Atlantic minke whale	North Atlantic	AP006468 , Sasaki et al., 2005
Balaenoptera bonaerensis	Antarctic minke whale	Antarctic	AP006466 , Sasaki et al., 2005
Balaenoptera omurai	Omura's whale	Western North Pacific	AB201257, Sasaki et al. 2006
Balaenoptera physalus	Fin whale	North Atlantic	KC572708, Archer et al. 2013
Balaenoptera musculus	Blue whale	Eastern North Pacific	CM018075, Bukhman et al. 2024
Megaptera novaeangliae	Humpback whale	Antarctic	AP006467 , Sasaki et al., 2005
Eschrichtius robustus	Gray whale	Eastern North Pacific	AP006471 , Sasaki et al., 2005
Eubalaena japonica	North Pacific right whale	Bering Sea	AP006474 , Sasaki et al., 2005
