## Supplemental Table 2 for "Long-term isolation and introgression shape the genomic distinctiveness of Rice’s Whale"

### Sheet: FROH
Sample	ROH_1-2Mb(Mb)	FROH_1-2Mb	ROH_2-10Mb(Mb)	FROH_2-10Mb	ROH_>10Mb(Mb)	FROH_>10Mb	ROH_total(Mb)	FROH_total
Bric001	99.9	0.0446401	622.1	0.277984	183.9	0.0821753	905.9	0.404799
Bric002	135.8	0.0607742	412.5	0.184605	9.3	0.004162	557.6	0.249541
Bric003	117.6	0.0525469	595.2	0.265952	72.1	0.0322163	784.9	0.350715
Bric004	125	0.0560237	369.9	0.165785	9.8	0.00439226	504.7	0.226201
Bric005	143	0.0639163	457.7	0.204577	8.6	0.00384392	609.3	0.272337
Bric006	99.6	0.0444941	652	0.291266	46.6	0.0208175	798.2	0.356578
Bric007	143.8	0.064606	470.5	0.211385	20.7	0.00930003	635	0.285291
Bric008	121.3	0.0542487	543.9	0.243247	36.7	0.0164132	701.9	0.313909
Bric011	126.9	0.0567075	501.8	0.224238	21.5	0.00960765	650.2	0.290553
Bric015	132.7	0.059347	396	0.177102	29.7	0.0132826	558.4	0.249732
Bric016	115.6	0.0516579	541.5	0.241979	117.1	0.0523282	774.2	0.345965
Bric021	131.4	0.0586974	521.3	0.232869	44.7	0.0199678	697.4	0.311534
Bric022	122.4	0.0546746	546.8	0.244249	46.1	0.0205923	715.3	0.319516
Bric023	120	0.0536289	533.9	0.238604	22.3	0.00996603	676.2	0.302199
Bric024	137.1	0.0612902	511.6	0.228709	31.4	0.0140373	680.1	0.304037
Bric031	113	0.0504893	615.8	0.275144	59.3	0.0264957	788.1	0.352129
Bric033	124	0.0553893	548.9	0.245187	47.5	0.0212177	720.4	0.321794
Bric034	115.4	0.0515547	545.9	0.24388	89.1	0.0398052	750.4	0.335239
Bric035	123.6	0.0552155	573.5	0.256198	38.6	0.0172437	735.7	0.328658
Bric037	133.1	0.0594727	587.6	0.262556	31.1	0.0138963	751.8	0.335925
Bric039	126	0.0562852	589.3	0.263245	53.5	0.0238989	768.8	0.343429
Bric040	110.9	0.0495487	518	0.231436	67.7	0.0302475	696.6	0.311232
Bric042	133.3	0.0596554	494.4	0.221258	0	0	627.7	0.280913
Bric043	98	0.0437735	636	0.284081	108	0.0482401	842	0.376094
Bric044	108.9	0.0486508	637.4	0.284757	0	0	746.3	0.333408
Bede5313	102.2	0.0457578	184.6	0.0826505	0	0	286.8	0.128408
Bede17381	8.1	0.00362611	9.4	0.00420808	0	0	17.5	0.00783418
Bbry9880	6	0.0026854	4.5	0.00201405	0	0	10.5	0.00469946
Bbry15034	8.1	0.00362497	9.2	0.00411725	0	0	17.3	0.00774222
Bbry26365	7.1	0.00317659	2.5	0.00111852	0	0	9.6	0.00429511
BbryNP	1.2	0.000537081	3	0.0013427	0	0	4.2	0.00187978
Bboreal	2.5	0.00111957	1.1	0.000492611	0	0	3.6	0.00161218
BmusNP	0	0	0	0	0	0	0	0
BphyAK19	0	0	0	0	0	0	0	0
BphyGoC2	2.2	0.00098699	0	0	0	0	2.2	0.00098699
BphyF8918	0	0	0	0	0	0	0	0
BphyF8919	0	0	0	0	0	0	0	0
Average Bric		0.0546915		0.240012		0.0213659		0.316069
Min		0.0437735		0.165785		0		0.226201
Max		0.064606		0.291266		0.0821753		0.404799

### Sheet: Het and FROH
Sample	Mean Heterozygosity	FROH_150 in 1Mb	FROH_3 in 1Mb	FROH_5 in 1 Mb	FROH bcftools	FROH_0 in 1Mb
Bric001	6.5e-05	0.91635	0.404799	0.499397	0.546699	0.258412
Bric002	0.000145	0.856568	0.249541	0.339091	0.359506	0.115328
Bric003	0.000113	0.878999	0.350715	0.443968	0.45207	0.206837
Bric004	0.000145	0.865498	0.226201	0.300645	0.315234	0.110972
Bric005	0.000125	0.863183	0.272337	0.359094	0.380862	0.129442
Bric007	0.00011	0.870896	0.285291	0.457896	0.446654	0.174814
Bric008	0.000136	0.88485	0.313909	0.339339	0.385603	0.166234
Bric011	0.00019	0.86203	0.290553	0.403533	0.402468	0.160381
Bric015	9.58e-05	0.83953	0.249732	0.387479	0.363493	0.121333
Bric016	0.000124	0.898927	0.345965	0.347809	0.430997	0.201403
Bric021	0.000163	0.868085	0.311534	0.435562	0.401404	0.180023
Bric022	0.000138	0.845752	0.319516	0.400875	0.394215	0.185509
Bric023	0.000153	0.865145	0.302199	0.41131	0.374527	0.16987
Bric024	0.000128	0.856453	0.304037	0.38939	0.437199	0.175511
Bric031	0.000142	0.872994	0.352129	0.395458	0.410322	0.188374
Bric033	0.000161	0.86216	0.321794	0.445557	0.363252	0.181132
Bric034	0.000153	0.841917	0.33524	0.411221	0.382294	0.181067
Bric035	0.000152	0.85436	0.328658	0.43263	0.402349	0.17543
Bric037	0.00012	0.851776	0.335925	0.420996	0.408949	0.192359
Bric039	6.96e-05	0.880474	0.343429	0.430429	0.410788	0.194228
Bric040	0.000186	0.897749	0.311232	0.445189	0.354706	0.168171
Bric042	0.000158	0.833974	0.280913	0.408409	0.335741	0.143835
Bric043	9.15e-05	0.856926	0.376094	0.372343	0.485226	0.220967
Bric044	0.00014	0.886814	0.333408	0.471503	0.405245	0.180531
Bric006	0.00015	0.854092	0.356578	0.431871	0.462876	0.193835
Bede5313	0.000253	0.604656	0.128408	0.181554		0.0635326
Bede17381	0.000313	0.316412	0.00783418	0.0135196		0.00349181
Bbry9880	0.000596	0.0394307	0.00469946	0.00756389		0.00183503
Bbry15034	0.000548	0.0585366	0.00774222	0.0107854		0.00344596
Bbry26365	0.000553	0.0558812	0.00429511	0.00689007		0.00170015
BbryNP	0.000628	0.0113235	0.00187978	0.00255113		0.000939892
Bboreal	0.000815	0.0199284	0.00161218	0.00188088		0.000806091
BmusNP	0.00299	0.00348953	0	0		0
BphyAK19	0.00178	0.00152555	0	0		0
BphyGoC2	0.00108	0.1738	0.00098699	0.00183939		0.000179453
BphyF8918	0.00123	0.0028279	0	0		0
BphyF8919	0.0012	0.00251414	0	0		0
Average Bric	0.000134156	0.86662	0.316069	0.40724	0.404507	0.17504
Min	6.5e-05	0.833974	0.226201	0.300645	0.315234	0.110972
Max	0.00019	0.91635	0.404799	0.499397	0.546699	0.258412
Average Bede	0.000283	0.460534	0.0681212	0.0975366		0.0335122
Average Bbry	0.00058125	0.041293	0.00465414	0.00694763		0.00198026
Average Bphy	0.0013225	0.0451669	0.000246747	0.000459847		4.48632e-05
