## Supplemental Table 3 for "Long-term isolation and introgression shape the genomic distinctiveness of Rice’s Whale"

### Sheet: ABC priors
	1_Epoch	2_Epoch	2_EpochGhost	2_EpochGhostAdmix	3_Epoch	3_EpochGhost	3_EpochGhostAdmix	3_EpochGhostAdmixBottleneck
N_one	50, 50000, 25	50, 50000, 25	50, 50000, 25	50, 50000, 25	50, 50000, 25	50, 50000, 25	50, 50000, 25	5, 550, 5
N_two					100, 100000, 100	100, 100000, 100	100, 100000, 100	100, 49900, 100
N_anc		100, 100000, 100	100, 100000, 100	100, 100000, 100	100, 100000, 100	100, 100000, 100	100, 100000, 100	1000, 100000, 1000
N_ghost			100, 100000, 100	100, 100000, 100		100, 100000, 100	100, 100000, 100	1000, 100000, 1000
T_one (T_bott)		10, 199910, 100			10, 99910, 100	10, 99910, 100	10, 99910, 100	5, 4995, 10
T_two					T_one + 10, T_one + 99910, 100
T_split			10, 199910, 100	10, 199910, 100		T_one + 10, T_one + 99910, 100	T_one + 10, T_one + 99910, 100	5000, 149000, 1000
T_mig				1, min(T_split - 2, 100), 1			1, min(T_one - 2, 100), 1	1, 100, 1
F_mig				0.001, 0.1, 0.001			0.001, 0.1, 0.001	0.001, 0.1, 0.001
NOTE: Numbers in each cell correspond to the minimum, maximum, and step size for the prior distribution of each parameter. Parameter values were picked randomly and independently for each simulation replicate.

### Sheet: ABC posteriors
MODEL: 3_EpochGhostAdmixBottleneck
Parameter	Mean	Mode	Median	Lower 95% CI	Upper 95% CI	Posterior versus Prior
N_one	278	236	265	175	445	Well resolved
N_two	25415	9880	25000	2698	48900	Not resolved
N_anc*	25846	27332	26000	2000	51025	Moderately resolved
N_ghost	49343	16717	49000	3000	98000	Not resolved
T_bott	2711	2018	2605	985	4755	Moderately resolved
T_split*	51315	47343	50000	6000	104000	Moderately resolved
T_mig	33	26	32	18	55	Well resolved
F_mig	0.0332	0.0318	0.033	0.018	0.048	Well resolved
*N_anc and T_split are strongly anticorrelated: T_split = -1.863*N_anc + 99472 (R^2 = 0.8574, p-value <2e-16)

### Sheet: dadi
Parameter	Estimate (dadi)	Lower 95% CI *	Upper 95% CI	Units
N_one	234.17	0	593.06	individuals
N_two	19341.8	0	44535.3	individuals
T_split	98577.1	0	217152	generations
T_bott	1316.02	0	3696.04	generations
T_mig	19.19	0	49.61	generations
* Asumming normality of the MLE of the parameters results in the lower end of the CI being negative. As this is not biologically possible, we set the lower end of the CI to 0
