## Supplemental Table 4 for "Long-term isolation and introgression shape the genomic distinctiveness of Rice’s Whale"

### Sheet: Sheet1
P1	P2	P3	Dstatistic	Z-score	p-value	f4-ratio	BBAA	ABBA	BABA
Bbry	Bede	Bric040	0.123739	7.13774	9.48747e-13	0.0543129	303251	222005	173114
Bbry	Bede	Bric011	0.123309	6.17392	6.66187e-10	0.0543021	301314	221409	172799
Bbry	Bede	Bric021	0.132534	10.1873	2.3e-16	0.057277	304562	222876	170713
Bbry	Bede	Bric006	0.139867	12.2507	2.3e-16	0.0599538	307545	225499	170159
Bbry	Bede	Bric033	0.138372	13.7255	2.3e-16	0.0593382	307810	224578	169982
Bbry	Bede	Bric034	0.142001	10.9806	2.3e-16	0.060673	306890	224378	168578
Bbry	Bede	Bric031	0.147177	12.9226	2.3e-16	0.0625461	309074	226634	168482
Bbry	Bede	Bric022	0.14444	10.1268	2.3e-16	0.061414	306622	224629	167928
Bbry	Bede	Bric044	0.148086	11.3523	2.3e-16	0.0628256	308392	226218	167860
Bbry	Bede	Bric003	0.144185	11.3413	2.3e-16	0.0609968	304886	223494	167167
Bbry	Bede	Bric035	0.14456	12.1337	2.3e-16	0.0616791	304689	223442	167000
Bbry	Bede	Bric023	0.140142	9.06955	2.3e-16	0.0600185	302320	221434	166998
Bbry	Bede	Bric037	0.146467	10.5168	2.3e-16	0.0617952	304683	222974	166002
Bbry	Bede	Bric016	0.146825	12.1471	2.3e-16	0.0620282	303376	221779	164992
Bbry	Bede	Bric008	0.144033	8.30902	2.3e-16	0.0612851	297158	217331	162608
Bbry	Bede	Bric043	0.167073	15.8249	2.3e-16	0.0686397	311868	227805	162582
Bbry	Bede	Bric005	0.1521	18.7205	2.3e-16	0.0639611	301552	220676	162409
Bbry	Bede	Bric024	0.146203	10.7069	2.3e-16	0.0615938	294087	214120	159497
Bbry	Bede	Bric039	0.179553	22.2605	2.3e-16	0.072489	312550	228127	158675
Bbry	Bede	Bric002	0.14569	8.39729	2.3e-16	0.0621162	290277	211787	157924
Bbry	Bede	Bric042	0.140615	7.18356	6.79195e-13	0.0603504	284472	209205	157623
Bbry	Bede	Bric001	0.177036	20.8639	2.3e-16	0.0716385	308782	225338	157553
Bbry	Bede	Bric015	0.161686	15.054	2.3e-16	0.0669117	291124	212803	153566
Bbry	Bede	Bric004	0.140087	8.95023	2.3e-16	0.060004	265123	194507	146707
Bbry	Bede	Bric007	0.1601	11.4503	2.3e-16	0.0666121	241714	177089	128210
min			0.123309	6.17392	0	0.0543021	241714	177089	128210
max			0.179553	22.2605	6.66187e-10	0.072489	312550	228127	173114
sd			0.0135534	4.05606	1.33224e-10	0.0043914	15681.6	11394.1	9593.03
cv			0.0921779	0.340517	4.98727	0.0706121	0.0524531	0.0520743	0.0589379
mean			0.147035	11.9115	0	0.0621905	298965	218805	162765
