## Supplemental Table 5 for "Long-term isolation and introgression shape the genomic distinctiveness of Rice’s Whale"

### Sheet: Sheet1
Sample	Proportion of windows fdM<-0.1	Percentage of introgression	Pearson correlation (r)	r2	pvalue
Bric001	0.0144167	0.0144167	-0.415114	0.172319	3.66357e-49
Bric002	0.0472966	0.0472966	-0.684693	0.468804	3.60538e-160
Bric003	0.0445629	0.0445629	-0.561686	0.315491	6.90867e-101
Bric004	0.0525036	0.0525036	-0.68965	0.475616	1.272e-150
Bric005	0.0389417	0.0389417	-0.611468	0.373893	5.05048e-122
Bric007	0.0333274	0.0333274	-0.681342	0.464227	4.96063e-128
Bric008	0.0491338	0.0491338	-0.668915	0.447447	4.67225e-154
Bric011	0.0687845	0.0687845	-0.707904	0.501128	1.96325e-191
Bric015	0.0292175	0.0292175	-0.532193	0.283229	1.25377e-82
Bric016	0.0442259	0.0442259	-0.625951	0.391814	7.11648e-131
Bric021	0.0564525	0.0564525	-0.650075	0.422597	1.0394e-149
Bric022	0.0486943	0.0486943	-0.630742	0.397835	1.97252e-136
Bric023	0.0578298	0.0578298	-0.697648	0.486712	5.06783e-178
Bric024	0.0391452	0.0391452	-0.645078	0.416126	3.11055e-137
Bric031	0.0472636	0.0472636	-0.666028	0.443593	1.19375e-158
Bric033	0.0547823	0.0547823	-0.66848	0.446865	1.63592e-161
Bric034	0.0581389	0.0581389	-0.700132	0.490185	5.20506e-182
Bric035	0.0443996	0.0443996	-0.670879	0.450078	1.75835e-160
Bric037	0.0418204	0.0418204	-0.608805	0.370644	1.0369e-122
Bric039	0.0162246	0.0162246	-0.448843	0.20146	9.9762e-59
Bric040	0.065978	0.065978	-0.718329	0.515997	5.47306e-200
Bric042	0.0538294	0.0538294	-0.697729	0.486825	2.31849e-168
Bric043	0.0272269	0.0272269	-0.540118	0.291728	6.31287e-91
Bric044	0.052395	0.052395	-0.638658	0.407884	1.84077e-141
mean	0.0452746	0.0452746	-0.631686	0.405104
min		0.0144167
max		0.0687845
